# Genotoxic antibody-drug conjugates combined with Bcl-xL inhibitors enhance therapeutic efficacy in metastatic castration-resistant prostate cancer

**DOI:** 10.1101/2025.09.05.674562

**Authors:** Galina Semenova, Sander Frank, Ruth Dumpit, Wanting Han, Ilsa Coleman, Roman Gulati, Colm Morrissey, Michael C. Haffner, Peter S. Nelson, John K. Lee

**Author notes:** Corresponding authors: Galina Semenova, UCLA Jonsson Comprehensive Cancer Center, 700 Tiverton Drive, Factor Building 8-240, Los Angeles, CA 90095.; Peter S. Nelson, Fred Hutchinson Cancer Center, Seattle, WA 98109.; John K. Lee, UCLA Jonsson Comprehensive Cancer Center, 700 Tiverton Drive, Factor Building 8-240, Los Angeles, CA 90095.

## Abstract

Metastatic castration-resistant prostate cancer (mCRPC) is an aggressive subtype of prostate cancer (PC) without curative treatments. Antibody-drug conjugates (ADCs) emerged as promising cancer therapeutics that selectively deliver cytotoxic agents (payloads) to the tumors. Although ADCs have been successfully applied in the treatment of hematological and solid tumors, ADC monotherapy has not demonstrated durable responses in mCRPC and the mechanisms of PC resistance to ADCs have not been thoroughly investigated. Our study aimed to improve ADC efficacy using a new integrated approach for custom ADC design and multiplexing. To nominate rational combinations of ADC targets and ADC payloads, we (1) examined protein co-expression of three clinically relevant surface antigens— B7 homolog 3 (B7-H3), prostate specific membrane antigen (PSMA), and six-transmembrane epithelial antigen of prostate-1 (STEAP1)—in a series of human mCRPC samples and (2) screened established ADC payloads and their combinations in mCRPC cell lines with different phenotypes. We identified synergistic interactions between DNA-damaging payloads and Bcl-xL inhibitor A-1331852 as well as their coordinated induction of the intrinsic apoptosis pathway. The functional relevance of isolated p53 loss and impaired PC responses to three genotoxic ADCs (B7-H3-seco-DUBA, PSMA-SG3249, and STEAP1-DXd) and their combinations with A-1331852 was established using genetic knockout models. Lastly, we found enhanced *in vivo* antitumor activity in mCRPC by combining the clinically relevant agents B7-H3-seco-DUBA (vobramitamab duocarmazine) and A-1331852. Collectively, our findings provide rationale for the development of ADC therapies combining genotoxic payloads with Bcl-xL inhibitors for mCRPC.

**Significance:** B7-H3, PSMA, and STEAP1 targeted ADC therapies combining genotoxic payloads with Bcl-xL inhibitors induce p53-dependant apoptotic cell death in mCRPC, providing a clinically viable strategy for the treatment of advanced prostate cancer.
