## Supplementary material for "Genotoxic antibody-drug conjugates combined with Bcl-xL inhibitors enhance therapeutic efficacy in metastatic castration-resistant prostate cancer": Table S3

### Sheet: Sheet1
Patient_tumor	Penotype	% B7H3 (Opal 520) Positive Cells			% PSMA (Opal 690) Positive Cells			% STEAP1 (Opal 570) Positive Cells			% B7H3-PSMA Positive Cells			% STEAP1-B7H3 Positive Cells			% PSMA-STEAP1 Positive Cells			% PSMA-STEAP1-B7H3 Positive Cells			B7H3 (Opal 520) H-Score			PSMA (Opal 690) H-Score			STEAP1 (Opal 570) H-Score
13-012_I1	AR+/NE-	83.8308	86.9312	85.1823	85.9764	81.235	86.8463	73.6629	53.1303	80.9033	76.6791	75.4362	79.3978	68.0037	50.3592	75.1981	70.8022	50.2737	78.13	65.3918	47.6907	72.9002	143.937	159.442	127.734	177.985	150.736	155.23	95.2114	61.0332	134.707
13-012_O1	AR+/NE-	92.0384	92.808	94.5539	83.5904	84.681	86.6413	58.0242	47.9785	49.0151	83.0624	84.0071	86.1778	58.0242	47.8548	49.0151	57.5518	47.4973	48.7999	57.5518	47.4147	48.7999	218.035	217.148	233.471	167.222	172.979	187.436	70.2932	57.3707	60.8674
13-012_OO5	AR+/NE-	44.3574	73.1579	41.7027	41.536	82.807	63.7878	41.2226	74.386	43.6767	17.2414	68.1579	35.4102	15.2038	64.6491	27.1437	27.116	72.4561	37.8779	11.442	63.0702	24.8612	70.5329	125.965	59.963	80.721	191.754	129.426	65.5172	146.579	63.7878
13-012_SS7	AR+/NE-	61.7289	50.2061	41.5955	47.3956	84.5167	83.2282	51.1637	64.6358	73.6178	29.7377	44.7091	33.4323	36.9043	36.3262	31.7254	34.4293	62.3912	70.1299	24.3443	35.3184	29.7959	85.2604	62.5286	47.0872	93.0181	179.615	181.633	73.5501	92.2584	118.553
13-042_M2	AR+/NE-	64.8427	52.7772	38.251	55.51	67.3553	60.4997	8.40553	15.7474	26.8969	40.7053	41.5319	30.1488	6.17115	12.6876	14.0915	7.47834	14.6365	21.3669	5.69996	11.8106	11.9236	78.629	58.8384	39.5003	96.8232	128.981	110.619	9.94072	18.7488	33.0884
13-042_O1	AR+/NE-	49.1889	73.9183	59.5104	12.8042	0.701122	0.65189	46.3306	4.34696	4.51977	6.95249	0.580929	0.289729	28.3507	4.08654	3.47675	7.60912	0.020032	0.086919	4.42256	0.020032	0.057946	50.9463	106.611	65.189	14.9479	0.901442	1.04303	51.2939	4.76763	4.56323
13-042_HH2	AR+/NE-	74.9085	87.7021	75.3367	75.3354	42.7258	82.1128	58.9329	64.7227	48.3165	61.6159	40.6022	72.9167	48.872	60	38.0892	52.8049	36.0063	42.2348	45.061	34.1046	37.6473	89.8476	166.434	93.4133	132.073	64.9128	160.185	74.0854	92.3296	60.7744
13-042_JJ4	AR+/NE-	87.3996	78.0178	85.1608	12.9881	25.3772	11.1294	4.8463	16.0151	12.4897	11.7142	22.5652	10.2226	3.35087	9.08779	9.60429	1.77236	6.31001	2.96785	1.44004	5.38409	2.55565	143.894	130.864	154.782	19.8006	36.8656	18.0956	6.39712	24.4513	17.3949
13-084_H3	AR-/NE+	98.8015	97.4109	96.5187	0.306606	0	0.094859	0.046455	0	0.047429	0.306606	0	0.066401	0.046455	0	0.047429	0	0	0	0	0	0	223.191	192.285	194.773	0.408808	0	0.142288	0.046455	0	0.047429
13-084_JJ3	AR+/NE-	0.237741	0.079793	2.57858	31.4413	5.50568	5.57466	98.0981	68.442	84.8723	0.148588	0	0.638507	0.208024	0.079793	1.27701	31.4413	5.46579	5.23085	0.148588	0	0.319253	0.297177	0.099741	3.46267	34.5022	6.06423	6.36051	243.923	157.77	184.185
13-101_I1	AR+/NE-	72.7642	82.3845	92.4705	93.9024	86.1305	87.2545	96.748	88.1445	91.4666	71.5447	78.1149	82.8896	72.3577	79.0145	86.7089	93.4959	84.4388	86.1196	71.5447	77.0408	82.0384	74.7967	134.734	189.502	193.089	183.338	171.388	270.325	207.398	204.387
13-101_K5	AR+/NE+	83.5458	96.7582	85.0396	83.6037	92.0774	84.095	81.4214	91.0189	88.804	76.4002	91.1843	78.4692	75.2993	90.2084	81.6641	77.8293	88.3229	81.9142	72.8853	87.744	76.9551	116.725	184.386	134.894	159.521	173.619	145.006	172.963	169.997	191.485
13-101_SS1	AR+/NE-	64.0865	53.0364	71.6634	71.6179	69.5277	78.2882	83.682	84.8583	87.3791	45.6067	40.2699	60.5416	52.5105	45.668	64.1199	70.3626	67.3954	76.4507	44.7001	39.2982	59.236	80.7531	64.9933	99.3714	151.743	117.058	151.499	204.045	184.238	196.325
13-101_TT6	AR+/NE-	82.3878	73.9462	52.2373	76.4776	73.0741	71.7949	85.616	83.1032	77.2247	69.6891	61.0465	44.4444	75.267	64.3169	46.355	74.6974	69.077	67.3705	68.3361	58.2849	42.735	126.205	117.188	80.1408	147.543	133.43	143.69	176.311	167.805	155.304
13-104_I1	AR+/NE-	72.7999	82.9462	49.0441	36.6282	39.8486	75.7476	96.477	96.9729	84.6201	15.9321	30.6889	46.7892	70.6461	80.4932	48.174	36.4713	39.6138	73.4681	15.8608	30.5454	46.2623	92.6687	106.942	55.7966	70.6604	74.9217	157.255	207.003	216.323	178.235
13-104_N1	AR+/NE-	86.3782	64.3564	93.6749	66.4951	86.1386	57.3058	74.4678	82.1782	81.8458	61.3608	59.901	54.9947	67.1629	59.4059	78.364	56.5605	80.198	52.9877	51.9688	58.9109	50.8895	130.5	89.1089	153.383	110.408	197.03	88.5662	114.735	208.416	127.855
13-104_AA3	AR+/NE-	68.8166	75.6371	42.9951	88.1534	92.777	91.0717	90.3074	90.8839	83.4257	63.9884	72.3023	40.6205	63.6133	71.9237	39.8449	82.817	88.452	81.0353	60.1404	69.8995	38.3252	77.1781	89.2384	46.2403	166.493	166.739	160.06	164.751	167.278	142.314
13-104_II1	AR+/NE-	86.8702	72.0689	25.5626	94.6695	86.9908	86.6705	95.9937	88.9035	90.2193	82.4711	65.8782	23.3987	83.5933	67.8347	24.6394	92.571	83.0924	84.247	80.7317	63.7465	23.1391	117.024	86.6842	29.1979	178.611	145.204	166.157	205.398	170.025	215.378
13-117_H8	AR-/NE-	25.3653	52.6027	27.2035	4.85386	4.50502	24.2175	11.5866	10.8272	6.77512	3.49687	3.21787	15.0124	8.61169	9.97539	5.41598	3.15762	2.61215	5.53954	2.74008	2.32822	4.4481	27.4008	59.3602	33.7521	5.66284	6.98467	40.6302	12.9958	11.5086	7.28995
13-117_TT3	AR-/NE-	69.5301	34.9658	71.8536	21.8796	0.341686	13.2011	46.8429	6.83371	35.7729	21.8796	0.22779	13.0643	45.0073	6.26424	33.5841	20.9985	0.113895	11.5595	20.9985	0.113895	11.5253	121.512	44.4191	118.263	29.5154	0.341686	16.9973	66.4464	7.63098	46.7168
13-122_H5	AR+/NE-	41.8896	34.5968	23.6544	91.2208	86.8893	79.1821	87.6964	83.2922	81.8483	38.1847	31.4292	19.575	37.0276	30.3017	20.457	84.2357	78.4173	74.2408	35.4459	29.0239	18.3522	43.3546	35.8316	24.7269	172.251	159.304	140.553	132.527	124.128	134.128
13-122_EE4	AR+/NE-	87.7352	81.8542	81.755	84.3392	62.3402	77.5758	66.6775	38.977	51.1114	79.3857	57.4169	70.0741	62.427	31.9821	45.3461	63.1516	26.6113	46.0407	60.2639	24.9233	42.1047	119.749	108.798	104.538	154.824	90.4476	127.124	74.1077	45.3453	61.9588
13-122_II3	AR+/NE-	89.1554	85.6551	86.6654	73.3697	75.6779	74.4904	72.6228	76.8578	62.521	70.0948	70.6065	69.5156	68.9888	71.8071	59.7344	62.755	68.2053	55.7509	60.5286	64.6657	53.6937	136.082	128.089	139.461	118.644	130.304	121.47	98.7934	105.258	76.7533
14-031_K1	AR+/NE-	19.7373	20.1682	12.9406	80.8731	77.931	54.8338	80.2442	76.2489	58.6103	15.4643	14.1295	5.74018	15.3718	13.1034	5.74018	73.7699	68.1918	45.9215	13.8735	11.6064	4.27996	20.2738	21.127	13.3938	162.172	141.194	90.6848	168.701	143.566	110.473
14-031_N3	AR+/NE-	71.2248	69.4357	42.6796	82.8725	93.6702	91.8508	50.8695	83.6194	17.081	63.5306	65.8245	41.6667	41.111	60.6206	11.5101	48.5175	81.8619	17.081	39.5721	59.5084	11.5101	75.7663	71.4403	44.291	162.692	195.949	205.985	58.7014	139.352	17.2652
14-031_GG3	AR+/NE-	61.1666	71.4992	57.0178	57.8905	65.5213	83.5437	62.0855	59.1198	75.7404	37.6748	53.6362	48.3904	41.5501	48.7173	42.802	52.4571	54.6717	73.9377	34.5985	45.4225	41.6173	67.9185	83.2666	63.3788	90.2117	123.535	177.157	103.835	90.5389	128.741
14-031_SS2	AR+/NE-	8.08917	36.6552	21.2696	74.3949	80.4582	64.429	61.7197	48.5223	44.2539	6.24204	34.4559	19.6279	5.92357	29.1409	18.1321	53.6943	47.7434	42.9405	5.22293	28.7973	17.9132	9.49045	39.5647	23.8234	132.93	165.956	129.843	90.2548	81.2371	92.3386
14-039_G2	AR+/NE-	4.63406	5.23147	5.09666	30.8079	38.0252	36.8393	21.8708	25.0468	38.4345	0.870418	0.762644	2.46046	1.01753	0.548568	0.662431	10.6534	13.2861	16.6148	0.294226	0.133797	0.108152	4.74439	5.52582	6.13762	39.6469	52.3816	53.3595	24.6292	29.9438	49.8581
14-039_K5	AR+/NE-	23.0635	19.9651	17.6748	28.3002	23.0887	29.7729	14.2483	17.1472	27.4567	9.03338	7.42682	7.84799	5.71678	7.09917	8.0054	11.6081	11.031	18.5518	4.29849	4.1066	4.65482	25.6382	22.7173	20.5307	41.043	35.4085	43.7823	16.3648	19.3753	33.4608
14-043_H8	AR+/NE-	44.3163	44.1805	46.9769	85.2696	87.5514	91.4345	63.1601	73.4439	69.9022	39.5636	40.783	44.2946	30.7532	36.8149	37.7297	61.7982	71.1878	68.6574	30.0445	35.6868	37.1073	48.124	46.649	50.904	148.833	153.072	174.689	72.2068	88.361	81.9947
14-043_I1	AR+/NE-	62.3518	2.57353	46.6216	60.5053	2.57353	36.4865	14.7327	5.88235	13.5135	42.5267	1.10294	27.7027	10.826	0	11.036	11.0982	0	8.55856	8.33819	0	7.65766	71.1565	2.57353	50	93.6054	4.04412	46.1712	15.2575	6.25	13.5135
14-043_CC1	AR+/NE-	34.693	51.9558	71.6031	59.9175	64.7959	56.0787	4.19673	1.95578	1.63886	23.8551	35.9269	44.7259	2.53276	1.44558	0.983313	3.0187	1.59439	0.953516	2.20881	1.40306	0.804529	36.8282	56.5264	79.112	91.4298	106.675	87.0381	4.66794	2.10459	1.72825
14-043_GG4	AR+/NE-	65.6287	36.7812	57.2306	75.1389	65.6147	61.8638	9.05571	3.65169	10.7582	56.9096	29.577	41.5409	5.4368	1.88367	5.75641	5.82394	2.29676	5.45805	4.84767	1.58625	4.82625	69.2308	37.7892	60.9688	132.301	112.954	100.298	12.2707	4.97356	15.8301
14-053_H8	AR+/NE-	38.4172	64.5886	68.6102	1.77062	1.25523	2.14923	41.3548	59.6234	68.004	0.590208	0.753138	1.37771	18.6318	39.9861	47.2721	1.42186	1.17155	1.95084	0.523139	0.725244	1.20137	39.1683	67.3082	71.8395	2.29376	1.6318	2.85462	50.6774	73.5007	91.1826
14-053_K8	AR+/NE-	85.0247	59.6295	20.0141	47.1387	25.4784	18.5828	66.0766	50.7329	38.1042	39.5842	15.4418	4.16471	56.3195	30.0692	10.2651	36.3421	16.5818	10.6875	30.2594	9.99593	2.85077	100.587	63.3143	20.4012	75.2264	38.6095	26.8419	92.0338	61.9605	45.6241
14-053_DD3	AR+/NE-	15.9815	29.0671	42.8253	9.4296	8.19884	25.0906	47.9959	57.9406	49.7214	1.67009	1.56553	13.1374	8.99281	17.6404	18.7796	6.83453	6.84312	15.3525	1.31038	1.48483	7.60658	16.4697	32.0691	44.8314	13.4892	11.6365	35.985	56.8345	83.4571	62.6916
14-053_FF1	AR+/NE-	25.7193	35.9211	10.3143	13.1333	26.8847	25.7429	71.0327	76.3854	88.0571	3.93645	12.1817	2.94286	16.9109	28.4573	8.94286	11.4387	23.9391	24.2286	3.56575	11.2831	2.65714	26.2136	36.8947	11.4571	17.97	39.4408	36.3714	93.3274	101.697	152.429
14-077_L1	AR+/NE-	84.6266	72.9779	86.3649	90.715	91.53	90.396	83.6185	79.0724	76.6054	78.4189	68.651	79.1089	73.2988	58.668	67.553	80.2361	76.315	73.0976	70.4337	56.8863	64.5262	108.224	92.3642	110.679	180.634	192.548	179.463	137.313	146.762	124.144
14-077_N6	AR+/NE-	12.0809	9.35335	2.36289	82.8017	75.6062	63.6523	54.9477	27.627	17.9988	11.6601	9.00693	2.15869	8.85028	5.18187	0.86056	53.6446	26.7032	16.6569	8.80956	5.12413	0.86056	12.0945	9.39665	2.39207	178.431	152.685	114.396	66.7436	32.0439	20.741
14-077_OO3	AR+/NE-	73.5878	92.3039	93.6642	69.4657	83.7637	89.1235	82.8244	88.1827	83.8437	61.2977	82.6217	85.6389	66.7176	86.3456	79.831	67.1756	81.7776	78.0359	59.771	80.8838	75.0792	106.794	197.17	162.619	144.58	187.835	223.548	166.565	208.193	167.899
14-077_RR2	AR+/NE-	70.9016	69.8925	40.5285	87.7049	88.172	65.3564	75.8197	88.172	76.8155	64.3443	66.6667	30.2243	56.9672	63.9785	33.6887	73.7705	81.1828	59.316	55.3279	61.828	28.7364	86.0656	84.4086	41.8166	191.803	203.226	114.057	127.869	156.989	124.872
14-091_AA2	AR+/NE-	82.5475	84.0479	82.5322	0.109649	0.75662	0.188501	69.3348	63.2409	43.858	0.073099	0.504414	0.188501	60.3253	59.5628	40.1194	0.073099	0.357293	0.125668	0.073099	0.273224	0.125668	120.98	134.468	121.049	0.164474	1.219	0.251335	107.785	90.3531	56.8018
14-091_PP4	AR+/NE-	82.825	91.5453	91.0674	7.98838	2.62877	1.22541	77.7778	68.881	64.6243	7.15323	2.45115	1.06417	68.7001	65.5062	61.4318	7.48003	1.95382	1.09642	6.79012	1.88277	0.96743	157.044	209.627	218.091	12.3094	4.2984	1.77362	134.132	102.877	97.9039
14-096_SS1	AR+/NE-	60.1108	54.6307	83.5058	75.8079	94.1383	96.5307	93.9982	96.3267	96.6525	55.6787	51.8953	81.1929	58.8181	53.1067	81.1929	73.6842	92.7315	95.0091	55.1247	51.3482	80.0974	96.8606	66.4713	109.13	173.684	214.967	247.9	207.664	206.135	257.03
14-096_TT1	AR+/NE-	95.8131	92.57	86.955	76.4654	81.9732	74.8978	80.0353	81.8514	77.6567	75.1432	78.0755	68.154	77.6554	77.4665	69.0736	69.8546	74.665	66.2125	68.7528	71.8636	60.9673	168.4	142.509	140.361	139.974	182.704	149.659	112.957	143.605	126.907
14-105_H10	AR+/NE-	52.6603	63.795	66.2956	0.596937	0.790622	0.325398	56.4236	77.9716	68.4878	0.54503	0.790622	0.308272	35.4788	56.3795	51.9781	0.493122	0.490731	0.308272	0.467168	0.490731	0.291146	58.6556	70.0382	75.1499	0.622891	0.87241	0.342524	79.5744	135.033	107.621
14-105_O1	AR+/NE-	26.8852	18.9655	28.5714	0	0	0	38.6885	51.7241	53.5714	0	0	0	17.377	3.44828	10.7143	0	0	0	0	0	0	29.5082	26.7241	28.5714	0	0	0	54.4262	69.8276	60.7143
14-105_II2	AR+/NE-	14.3378	21.7848	68.0644	79.3439	79.4488	72.6602	52.7744	52.4934	74.5052	13.9733	21.2074	52.1302	11.9482	15.7743	54.6461	48.1977	46.9029	56.9608	11.9077	15.5381	42.8044	15.1883	22.3622	75.7464	170.474	162.336	137.705	71.0004	63.937	119.289
14-105_OO3	AR+/NE-	79.4361	90.8698	78.4757	83.0963	89.9302	81.9767	57.2895	67.6063	81.8326	71.3614	83.7714	74.24	51.861	63.9111	74.4417	54.3218	65.3714	79.3834	50.1298	62.2349	72.7849	96.3645	124.61	102.939	163.831	179.467	176.127	85.1985	95.5429	160.596
15-003_I4	AR+/NE-	93.0289	82.7913	86.7533	2.92586	0.776699	1.86959	30.5885	10.1456	41.5869	2.91477	0.776699	1.75559	30.3668	9.97573	41.1765	2.30522	0.315534	1.50479	2.30522	0.315534	1.45919	151.169	112.087	123.256	3.03668	0.825243	1.89238	32.661	10.5097	43.7529
15-003_FF4	AR+/NE-	89.6229	91.0012	92.5926	10.1306	3.20227	38.7947	26.67	40.2513	74.2624	9.41582	2.87799	37.8531	25.4622	38.9542	71.312	6.90165	1.94568	35.4677	6.8277	1.82408	35.1538	141.065	151.966	165.725	14.1484	3.89137	53.7979	32.7582	47.1017	113.183
15-003_GG1	AR+/NE-	99.4975	100	94.3551	71.8593	28.2258	11.9398	86.4322	98.3871	50.4961	71.8593	28.2258	11.5293	86.4322	98.3871	49.0934	70.8543	28.2258	8.55286	70.8543	28.2258	8.45022	251.759	278.226	178.515	95.9799	30.6452	16.9004	170.854	188.71	61.7174
15-010_H7	AR-/NE+	2.78157	2.25865	4.89578	0	0	0.048473	8.83556	20.2186	3.92632	0	0	0	0.109081	0.255009	0.77557	0	0	0	0	0	0	2.94519	2.76867	6.44692	0	0	0.048473	8.99918	25.4281	4.26563
15-010_K1	AR+/NE-	1.81853	3.11723	1.24481	58.7801	63.6323	37.0332	51.165	58.0529	38.444	1.23129	1.9878	0.26971	0.928206	1.7845	0.539419	39.6855	48.656	22.5311	0.70089	1.46826	0.165975	1.83747	3.25277	1.3278	87.5923	95.7082	51.2448	65.2965	81.7258	47.0747
15-023_I1	AR+/NE-	97.1376	98.3737	97.9814	1.05042	1.33057	1.08696	72.0326	92.874	56.2284	0.735294	1.18273	1.00069	71.7437	92.4009	56.2112	0.919118	1.301	0.983437	0.656513	1.18273	0.983437	222.532	209.935	227.743	1.78571	1.53755	1.17322	90.9401	154.583	62.2326
15-023_L7	AR+/NE-	97.6959	91.1987	97.1723	0	0.219036	0.107576	54.8387	67.0649	53.3579	0	0.199124	0.061472	54.8387	62.9829	52.4358	0	0.219036	0.092208	0	0.199124	0.061472	224.424	129.411	155.709	0	0.238949	0.122945	64.977	88.1521	67.5273
15-023_AA4	AR+/NE-	98.6723	96.3669	98.5795	15.9329	2.6584	34.375	97.065	81.9229	92.6136	15.863	2.6584	34.375	95.9469	80.5494	92.6136	15.9329	2.61409	34.375	15.863	2.61409	34.375	207.897	188.436	196.023	16.2823	2.6584	36.3636	166.317	114.355	161.08
15-023_EE3	AR+/NE-	97.0833	98.3236	99.6473	1.59722	0.923708	8.64198	80	53.9856	87.478	1.59722	0.923708	8.64198	77.5	53.7462	87.3016	1.59722	0.855286	8.64198	1.59722	0.855286	8.64198	196.181	180.021	233.862	1.73611	0.923708	8.81834	128.056	58.5358	129.453
15-069_K7	AR+/NE-	81.4186	89.329	84.465	81.5614	82.2347	87.5	88.6544	87.5406	85.7791	68.9305	76.0124	76.3767	73.9606	79.8995	73.9362	79.3558	78.1111	80.9762	67.2168	72.4505	71.0263	92.3516	107.213	96.214	137.686	137.038	154.991	183.64	160.006	157.087
15-069_L1	AR+/NE-	73.5393	60.1237	75.989	87.7559	79.1523	81.982	87.2907	84.1368	85.9969	69.8549	53.0653	68.9973	68.4593	54.4115	69.7415	82.1176	72.2394	76.322	66.3565	49.5907	65.2957	84.3134	66.6909	90.7756	153.052	125.396	126.087	179.568	159.578	172.131
15-069_HH4	AR+/NE-	97.1482	81.6673	75.3943	66.708	59.6002	70.347	84.2529	89.4002	88.3281	65.1581	48.2837	54.2587	82.2691	73.9721	67.8233	62.1823	56.8842	66.2461	60.7564	46.5108	51.735	167.514	101.169	95.5836	108.803	81.4787	110.095	153.937	160.807	175.394
15-069_KK4	AR+/NE+	96.2824	86.4496	87.55	76.6783	76.7332	83.6151	78.1492	85.5567	90.5318	75.0201	69.2227	75.3766	76.598	76.6807	81.494	66.9163	74.0546	80.8792	65.9267	67.0168	73.5321	170.661	126.103	122.472	139.69	140.809	155.979	129.901	157.195	171.073
15-090_H8	AR+/NE-	60.3432	61.9562	65.5605	36.6534	22.0077	16.861	74.2568	74.2342	73.139	20.38	12.6898	8.43049	42.1698	45.74	46.9955	31.4741	18.6615	15.5157	16.6411	10.4247	7.713	77.2602	76.4479	79.417	52.9268	28.0566	25.0673	131.627	114.826	123.632
15-090_I1	AR+/NE-	41.2586	18.535	20.1872	34.2788	60.9161	60.4278	85.021	83.7106	95.4545	11.7882	12.0834	6.5508	34.7884	13.8478	19.0508	31.7084	53.2525	59.893	10.7467	9.35662	6.5508	45.38	19.836	23.5963	48.9696	93.3702	77.7406	162.73	166.976	226.939
15-090_LL2	AR+/NE-	14.9959	0	8.10549	4.41152	0.025214	1.71788	73.4156	63.3888	68.0377	2.58436	0	0.725865	14.2387	0	7.93612	4.32922	0.025214	1.71788	2.55144	0	0.725865	15.6872	0	8.42003	5.77778	0.025214	2.10501	137.432	88.0988	119.163
15-096_H8	AR+/NE-	37.6753	14.3631	50.078	3.6635	0.880759	3.56414	0.090457	0	0.156006	3.30167	0.271003	2.97612	0.090457	0	0.132005	0	0	0	0	0	0	39.2583	14.9729	50.63	4.2967	0.880759	3.92416	0.090457	0	0.156006
15-096_J2	AR+/NE-	74.6037	35.9293	75.5758	86.2395	82.4515	89.6296	39.6065	34.1416	38.2762	71.6133	32.847	72.1473	34.2664	16.891	33.4359	38.5835	30.9463	36.5779	33.7156	15.843	32.2365	77.2906	36.0321	77.0194	166.7	150.961	165.057	44.9466	39.4431	42.5326
15-096_FF2	AR+/NE+	71.8258	67.4201	83.781	43.4966	20.8496	35.2789	4.91912	18.1411	15.582	42.2003	20.7132	33.3161	3.66718	17.7903	15.2376	2.52604	6.72253	9.4697	2.37093	6.72253	9.41804	102.659	129.345	135.417	64.3474	30.1637	49.4146	5.57279	19.3102	16.8388
15-096_PP1	AR+/NE-	61.3573	69.1663		72.2547	59.8757		54.961	43.2885		46.335	49.4004		37.6533	38.4771		45.2759	36.0931		31.6472	32.3653		75.0279	94.2349		124.387	101.864		77.9125	71.4781
16-052_L1	AR+/NE-	68.1692	61.0375	86.3045	91.6958	91.4778	97.1682	0.843678	1.58187	2.54859	64.7222	58.4295	85.2619	0.686995	1.45361	2.43275	0.843678	1.58187	2.54859	0.686995	1.45361	2.43275	74.2075	65.4838	103.668	177.197	208.251	214.146	0.843678	1.61037	2.54859
16-052_JJ2	AR+/NE-	23.6923	26.6611	42.4786	80.6516	80.0111	88.8034	64.543	76.7862	72.6496	20.3258	22.8246	39.4587	16.1629	22.1574	35.4986	63.0407	74.3119	71.3675	15.9457	21.4345	35.1852	25.9367	29.191	46.3533	160.995	180.651	172.906	86.3348	120.962	108.632
16-052_KK1	AR+/NE-	11.7542	14.8685	16.6191	74.7996	92.1464	83.2179	46.7943	68.3568	65.1324	9.88424	13.3816	14.7047	8.41496	9.64544	13.3198	36.6429	66.3744	64.3585	8.01425	9.5692	13.1976	11.9768	16.0503	17.9226	143.767	183.073	166.436	62.9564	89.7064	92.9939
16-071_H9	AR-/NE+	19.3972	6.46504	32.7195	0.444359	0	0.424929	1.2558	0.083241	0.580737	0.405719	0	0.325779	0.347759	0	0.453258	0.15456	0	0.141643	0.13524	0	0.141643	19.6291	6.60377	34.83	0.444359	0	0.481586	1.27512	0.083241	0.609065
16-071_I5	AR-/NE+	46.2522	53.0033	63.2817	1.42632	2.25365	0.459647	9.50226	6.60066	16.9321	0.177061	0.19802	0.224479	4.90852	5.45026	13.2763	0.098367	0.113154	0.245858	0.02951	0.056577	0.19241	47.7671	55.3324	64.7889	2.56738	3.47949	0.555852	9.60063	6.70439	17.0818
16-071_FF1	AR-/NE+	12.0839	3.0877	11.9779	0.116511	0	0	1.44807	0.311365	1.02443	0.066578	0	0	0.282956	0.038921	0.094563	0.066578	0	0	0.033289	0	0	12.3169	3.32123	12.3562	0.133156	0	0	1.58123	0.350285	1.29236
16-080_L1	AR-/NE+	81.528	87.6558	65.0578	0	0.923618	0	4.59226	6.78786	6.59415	0	0.923618	0	4.48929	6.74388	5.43848	0	0.381176	0	0	0.381176	0	95.7578	141.548	72.1958	0	0.982261	0	4.59226	6.81718	6.59415
16-080_CC3	AR-/NE+	4.39802	0.765484	70.1387	1.70423	0.556715	0	85.3766	83.1594	7.60906	0.494777	0	0	4.23309	0.556715	5.51234	1.70423	0.487126	0	0.494777	0	0	4.50797	0.974252	86.9462	1.70423	0.556715	0	153.491	137.996	8.58979
16-080_FF2	AR-/NE+	43.3673	60.4367	48.4411	0	0	0	2.55102	0.519886	0.557668	0	0	0	2.04082	0.311931	0.202788	0	0	0	0	0	0	47.449	73.0959	52.2687	0	0	0	2.55102	0.519886	0.608365
16-101_L4	AR+/NE-	71.5774	85.4252	82.7057	90.7029	94.404	90.9128	75.9706	76.2093	72.7589	68.8394	83.2596	78.3463	60.1962	70.5817	65.2886	75.6232	75.7667	72.5133	60.1349	70.2972	65.1453	77.0331	103.146	95.8862	202.493	196.396	209.476	138.353	116.503	138.068
16-101_P1	AR+/NE-	2.57143			65.8571			6.17143			2.25714			0.342857			6.08571			0.285714			2.62857			131.029			7.8
16-101_EE5	AR+/NE-	57.3193	80.0927	64.6876	80.0091	90.1009	75.6306	80.7868	94.6005	76.6395	52.333	75.2386	60.0698	53.1107	77.5839	60.8459	76.9442	89.0101	72.6038	51.1894	74.8296	59.2161	72.7813	112.681	87.9317	182.388	227.57	185.914	179.14	230.624	171.595
17-007_H4	AR+/NE-	95.5678	97.0468	96.142	0.608712	0.386965	0.49251	54.9743	65.5601	33.2854	0.58969	0.346232	0.49251	54.8982	65.5601	33.2239	0.570668	0.285132	0.471988	0.570668	0.285132	0.471988	175.328	192.424	206.3	0.665779	0.448065	0.574595	58.2652	72.22	35.0708
17-007_AA2	AR+/NE-	52.9353	84.0121	85.1142	0.696517	2.0362	2.6484	8.85572	36.3122	21.4612	0.597015	1.84766	2.46575	7.46269	34.6154	20.9132	0.597015	1.96078	2.42009	0.497512	1.80995	2.32877	65.4726	129.261	130.274	0.895522	3.16742	4.29224	9.05473	44.9849	23.0594
17-007_EE4	AR+/NE-	78.3454	89.1304	90.5426	0.694059	0	0.515308	67.1571	52.1739	64.2922	0.555247	0	0.484995	56.4964	52.1739	61.2307	0.694059	0	0.515308	0.555247	0	0.484995	129.317	121.739	171.264	0.749584	0	0.636557	103.109	54.3478	84.6317
17-017_H1	AR-/NE+	71.1368	42.7184	75.0341	8.30373	1.17625	2.97955	6.36471	1.2696	7.33204	7.69686	0.877521	2.82376	5.44701	1.02689	6.22201	3.64121	0.522778	1.83058	3.37478	0.448096	1.74294	74.852	43.9694	78.1013	8.34813	1.23226	3.03797	6.37951	1.2696	7.33204
17-017_O1	AR-/NE+	37.7815	66.1286	38.5575	0.920688	3.25531	6.94143	2.92845	17.7563	16.6847	0.820854	2.66344	5.4953	1.94121	12.8329	11.4967	0.110926	0.914716	2.69342	0.099834	0.807103	2.27766	39.2901	73.2042	41.6486	1.3533	4.62739	9.70716	2.92845	17.7832	16.7028
17-017_RR8	AR+/NE-	17.9655	33.7239	42.5304	89.4996	81.9506	84.6229	90.0738	81.7289	82.8224	15.3404	29.8923	37.4696	15.9967	29.4807	39.4161	84.7416	73.7175	75.7664	14.7662	27.5807	35.9124	18.95	39.1387	49.6837	203.035	185.244	193.966	195.98	145.693	167.883
17-017_SS3	AR+/NE-	14.758	14.7952	19.3829	92.5017	92.0482	94.8283	84.8671	85.3012	87.8314	13.7014	13.6386	18.9483	13.3265	13.3976	18.8179	83.0607	83.5181	87.0491	13.1561	12.9157	18.5572	15.3374	15.5181	20.1217	213.701	216.916	246.762	119.052	132.145	141.156
17-022_E3	AR+/NE-	80.378	94.0828	88.0042	12.8713	42.7219	48.8039	47.5248	39.645	61.4807	12.4212	41.716	45.5911	47.4347	39.2899	59.106	7.47075	20.4734	36.8779	7.47075	20.1183	35.6033	159.586	183.018	124.533	18.1818	61.8935	69.5652	61.8362	41.3018	70.0192
17-022_HH4	AR+/NE-	16.7367	4.19048		59.4538	65.7143		69.1176	85.5238		15.5462	3.61905		14.2857	3.80952		42.7871	59.2381		13.3753	3.23809		18.7675	4.19048		107.983	124.571		95.7283	118.286
17-036_J8	AR+/NE-	5.34753	0.375508	0.380447	96.1869	98.0182	98.2938	94.5494	93.0635	95.0542	5.14142	0.208616	0.334332	5.07271	0.177323	0.311275	93.9654	92.8549	94.9043	5.04981	0.156462	0.311275	5.35898	0.385939	0.380447	227.138	231.209	237.872	188.171	143.872	166.209
17-036_M2	AR+/NE-	0.250134	3.33224	1.31291	95.444	88.2391	93.0416	86.5821	82.0974	73.151	0.196534	2.67886	0.962801	0.125067	2.2215	0.525164	86.2248	81.2806	72.4945	0.125067	2.15616	0.525164	0.250134	3.33224	1.35667	226.746	210.029	193.676	158.942	151.16	100.372
17-036_GG2	AR+/NE-	34.6154	10.7843		67.3077	52.9412		71.1538	40.1961		15.3846	6.86275		15.3846	3.92157		65.3846	35.2941		13.4615	3.92157		44.2308	10.7843		150	92.1569		111.538	53.9216
17-036_HH1	AR+/NE-	0.747819	16.7807	1.27268	88.2842	94.3696	93.9074	74.2002	79.289	89.0875	0.706273	16.6483	1.2456	0.706273	16.4716	1.2456	68.9655	77.081	85.0528	0.706273	16.3391	1.21852	0.747819	19.0991	1.27268	163.731	211.305	174.276	97.0918	123.272	123.666
17-042_H1	AR+/NE-	95.9052	94.3182	92.1717	97.0372	96.5213	94.9214	49.6772	86.3404	65.5864	94.8616	93.808	91.2458	49.4472	85.8998	64.9411	49.6507	86.2477	65.5584	49.4384	85.8534	64.9411	149.341	164.471	159.961	218.015	239.61	239.198	61.8732	154.661	89.1274
17-042_II5	AR+/NE-	99.3949	98.1468	97.3066	94.1354	90.1408	88.9848	85.1292	94.4033	86.2224	94.0656	90.1038	88.9503	84.7568	93.4025	85.9116	83.0347	89.1772	82.8384	83.0114	89.1401	82.8039	237.468	218.013	220.373	183.966	177.094	191.885	105.19	164.418	138.398
17-042_PP7	AR+/NE-	93.7461	94.141	94.1219	57.9425	78.9648	63.7873	31.0507	58.1057	32.1027	57.7236	78.2599	63.7395	30.3627	57.0264	32.1027	22.7173	51.7181	26.7503	22.6548	51.3216	26.7503	204.987	206.167	228.877	97.045	153.48	103.728	35.0688	73.37	38.2676
17-050_EE3	AR+/NE-	21.7924	48.9637	6.56109	0.440744	0.259067	0	54.8972	76.6839	59.276	0	0	0	12.4878	39.1192	3.16742	0.391773	0.259067	0	0	0	0	23.1636	58.0311	6.78733	0.783546	0.259067	0	82.0764	118.394	100
17-050_LL4	AR+/NE-	2.26191	2.75424	12.7	0.565476	0.121065	5.08967	13.9583	2.30024	20.5526	0.089286	0	1.74503	0.47619	0.060533	7.46486	0.238095	0	3.10228	0.029762	0	1.50267	2.29167	3.02663	14.0087	0.833333	0.121065	7.99806	19.494	2.48184	28.6476
17-057_L8	AR+/NE-	96.4258	95.8532	92.3386	13.9553	24.949	16.8984	0.105125	0.815772	0.957677	13.9553	24.9037	16.7748	0.105125	0.815772	0.957677	0.026281	0.453206	0.525178	0.026281	0.453206	0.525178	196.005	228.575	184.121	18.2917	32.5855	23.5403	0.105125	0.815772	0.98857
17-057_N1	AR+/NE-	86.4475	98.147	81.9264	62.8089	15.9641	56.5079	3.91368	15.6212	6.2839	59.7451	15.8899	53.5487	3.90249	15.6212	6.27211	3.42167	4.05819	5.01061	3.41049	4.05819	4.99882	168.21	238.979	155.117	108.588	27.1843	95.3667	3.94722	16.1401	6.51969
17-072_E2	AR+/NE-	6.81818	45.6291	25.3669	1.89394	20.5912	5.34591	89.1414	24.141	56.0797	0	7.30167	1.88679	6.06061	11.7989	20.5451	1.89394	10.8767	4.92662	0	3.92875	1.88679	6.81818	47.7388	25.4717	2.27273	30.9121	7.65199	200	28.6382	72.956
17-072_N1	AR+/NE-	0.401517	0	0.540541	0.022306	0	0.349762	17.979	33.1624	14.9444	0	0	0	0.178452	0	0.286169	0.022306	0	0.063593	0	0	0	0.401517	0	0.540541	0.044613	0	0.349762	20.6558	41.453	16.1526
17-081_M2	AR+/NE-	51.9268	84.5984	95.5709	4.34176	7.29052	35.8211	0.575414	0.45763	2.07075	4.0279	7.25896	35.7204	0.557977	0.45763	2.07075	0.278989	0.173584	1.82629	0.261552	0.173584	1.82629	60.6103	123.891	154.501	5.16129	9.27884	49.281	0.575414	0.45763	2.07075
17-081_P3	AR+/NE-	67.632	93.6067	91.345	31.6298	63.449	37.9046	29.5855	49.7792	24.2867	19.3072	61.1777	36.538	20.4713	48.7697	24.0949	20.6133	39.4532	16.5668	14.3668	38.8223	16.4948	75.2129	108.686	112.395	46.6212	90.9148	53.2486	31.0051	51.4196	24.9101
17-081_HH5	AR+/NE-	10.5634	12.1121		3.2277	6.13084		2.75822	1.23365		0.821596	1.49533		1.17371	0.186916		0.586854	0.074766		0.469484	0.074766		10.7981	12.4112		4.22535	8.26168		3.52113	1.64486
17-085_L1	AR+/NE-	34.2948	42.3417	31.6017	83.0389	65.0159	78.1552	87.7174	87.3541	90.0932	30.2374	33.0562	25.5578	30.5962	38.3799	28.7546	79.0367	63.035	76.0573	28.4433	31.7651	24.6753	36.0889	45.879	34.3656	143.638	100.849	124.559	193.072	210.223	216.484
17-085_O1	AR+/NE-	46.8356	59.6201	82.145	68.0088	85.1087	83.1636	90.8481	89.6367	93.3029	37.7647	56.0418	71.5256	45.2736	56.5373	78.4334	66.0535	80.4845	80.4004	37.1399	53.9637	69.383	50.1793	66.5015	97.4944	102.407	142.486	141.763	200.949	190.008	188.924
17-085_DD2	AR+/NE-	5.84192	26.087	9.91471	45.3608	49.5652	19.6162	42.268	64.9275	17.1642	5.15464	18.5507	9.16844	5.84192	22.3188	8.10234	36.4261	36.8116	14.1791	5.15464	16.5217	7.46269	5.84192	27.5362	10.4478	95.5326	97.971	37.2068	63.9175	99.7101	22.4947
17-097_I1	AR+/NE-	19.2425	6.78649	18.6021	20.9456	0.923904	14.2392	88.18	90.2066	87.1066	3.48246	0.151184	3.23421	15.3533	4.68671	14.3694	20.3355	0.856711	13.7617	3.17743	0.117588	3.08227	20.5389	6.95448	19.4053	28.0376	0.991097	21.641	201.474	209.676	188.583
17-097_M1	AR+/NE-	58.3019	85.4356	88.7324	0	2.21066	0	68.4906	34.4603	85.9155	0	2.08062	0	45.6604	33.6801	78.4038	0	1.56047	0	0	1.56047	0	80	107.542	114.085	0	2.73082	0	123.396	36.541	168.075
17-108_H1	AR+/NE-	68.8407	70.8855	71.6071	94.1965	94	92.5423	56.4322	43.7099	40.9567	65.9804	67.6336	67.455	39.1599	30.7939	28.7826	56.1835	43.2977	40.4999	39.0217	30.5802	28.487	72.917	75.374	76.767	230.358	216.366	215.211	75.6944	50.3664	53.6012
17-108_J1	AR+/NE-	69.3362	60.3297	37.1455	95.1098	92.77	90.1876	10.8316	3.10836	1.18939	67.4581	57.5992	35.0869	8.87078	2.49012	0.548948	10.8198	3.10836	1.18939	8.85896	2.49012	0.548948	72.2892	62.9057	37.7173	214.978	216.504	213.518	11.0206	3.14271	1.18939
17-108_J1	AR+/NE-	10.7871	10.5793	50.0582	97.7198	97.5787	87.8494	57.0489	43.7139	24.3012	9.91011	9.96461	45.1669	7.60798	3.3712	10.9472	56.0842	42.3729	20.9821	7.14755	3.1477	10.0932	11.0283	10.8959	51.3393	244.442	256.547	183.346	71.1467	54.1814	34.2003
17-108_JJ4	AR+/NE-	33.6186	38.6018	23.253	87.7139	88.1839	93.4614	9.29095	25.4559	27.217	30.5929	35.5243	21.4957	4.73716	13.1079	6.45689	8.77139	24.696	26.604	4.58435	12.8799	6.41602	36.7054	41.4134	24.479	186.614	198.86	225.541	10.2384	29.7112	31.4671
17-113_H1	AR+/NE-	97.795	97.573	96.0248	0.13099	0.210128	0.273657	10.2609	20.4245	8.1953	0.13099	0.210128	0.273657	10.2609	20.4034	8.1953	0	0.094558	0.028806	0	0.094558	0.028806	178.932	186.531	183.883	0.152822	0.378231	0.360075	10.4574	20.9393	8.28172
17-113_I4	AR+/NE-	87.9308	93.389	92.0789	0.432642	0.218229	0.300802	59.4808	78.2285	75.3342	0.402805	0.179718	0.300802	57.2281	76.0462	73.0615	0.193943	0.154044	0.200535	0.193943	0.141207	0.200535	116.381	137.137	131.751	0.551992	0.243902	0.40107	81.5307	109.089	132.654
17-113_II2	AR+/NE-	88.6623	41.9355	77.693	0.414794	0	0.190658	74.5938	63.4409	73.0219	0.414794	0	0.190658	66.0214	33.6918	65.5863	0.414794	0	0.190658	0.414794	0	0.190658	131.87	53.7634	91.2297	0.414794	0	0.190658	107.535	68.8172	74.6425
18-011_A3	AR+/NE-	86.974	89.8073	72.7486	0	0	0	4.87216	5.13749	6.72466	0	0	0	4.69096	4.95636	5.3139	0	0	0	0	0	0	126.213	121.719	80.3198	0	0	0	5.09362	5.26922	7.1479
18-011_M4	AR+/NE-	64.3478	71.0526	67.9487	0	0	65.3846	87.2464	18.4211	24.359	0	0	53.8462	59.7101	15.7895	21.7949	0	0	24.359	0	0	21.7949	65.5072	81.5789	84.6154	0	0	150	143.768	18.4211	25.641
18-011_HH6	AR+/NE-	33.3333	45.1852	85.1852	0.877193	1.2963	17.5926	78.9474	82.5926	94.4444	0.877193	0.555556	16.6667	32.0175	42.963	83.3333	0.877193	1.11111	17.5926	0.877193	0.555556	16.6667	39.4737	50	107.407	1.31579	2.22222	21.2963	114.912	106.667	187.963
18-030_J1	AR+/NE-	76.3203	75.254	86.2563	53.3065	66.5421	47.8907	74.7561	79.6025	79.1457	50.6427	61.9845	46.6967	67.8488	70.2032	75.5107	52.4857	65.2869	47.2274	50.1162	61.043	46.1396	100.728	100.045	124.702	89.9489	121.668	77.5803	173.037	180.604	189.865
18-030_L1	AR+/NE-	85.0612	89.8265	93.1753	87.4559	90.0726	93.6599	68.7954	66.8963	76.0152	82.9152	86.419	91.0401	67.4269	66.2935	75.6615	68.6606	66.7487	75.9104	67.2921	66.1951	75.5698	130.852	145.43	159.995	208.19	208.5	225.57	110.73	106.852	126.33
18-030_NN6	AR+/NE-	79.9127	77.2413	82.3242	87.0604	81.2888	67.8516	95.2195	92.6327	82.1484	70.1908	66.8738	58.3984	76.718	73.3535	68.8281	84.3484	77.8626	59.8438	68.2602	64.2464	51.4453	110.457	100.728	105.352	188.325	174.064	131.465	172.673	183.969	145.898
18-030_OO2	AR+/NE-	83.9329	86.6332	94.0975	77.561	77.0434	75.9624	89.1463	87.784	94.2686	67.6829	71.614	72.7973	77.7134	79.9351	89.6493	72.7134	73.5615	75.1925	64.3902	69.0764	72.1129	108.537	129.065	148.075	155.488	163.559	152.524	160.915	177.486	215.227
18-039_H8	AR-/NE+	98.9333	96.898	97.9089	0.016411	0	0	0.131287	0.008546	0.037175	0.016411	0	0	0.131287	0.008546	0.037175	0	0	0	0	0	0	191.729	170.544	190.093	0.016411	0	0	0.131287	0.008546	0.037175
18-039_M2	AR-/NE+	89.8421	90.625	92.322	0.137268	0	0.06192	4.11805	3.86029	0.712074	0.137268	0	0.03096	4.11805	3.49265	0.681115	0.068634	0	0	0.068634	0	0	156.898	171.14	165.294	0.137268	0	0.06192	4.18668	3.86029	0.712074
18-039_FF4	AR-/NE+	87.0407	66.0221		0.022267	0		3.20641	8.9779		0	0		0.95747	1.9337		0	0		0	0		116.923	84.9447		0.022267	0		3.78535	11.0497
18-050_K1	AR+/NE-	74.6787			91.9338			83.8824			72.5218			69.1387			83.3801			68.858			76.5549			189.068			125.587
18-050_DD6	AR+/NE-	75.5988	76.7427	69.3778	83.3114	82.5407	76.1778	62.9376	57.8176	61.4667	73.7299	75.0814	68.5778	60.0948	55.2443	59.0667	61.2793	56.6775	60.5333	59.4893	55.114	58.9778	132.377	136.417	124	195.236	198.697	197.289	80.3896	63.9414	74.8889
18-050_EE5	AR+/NE-	87.0782	82.5521	89.4082	85.5556	87.2196	93.1398	78.4362	83.8942	86.8451	81.2757	79.5473	84.1312	75.9465	77.8045	79.4572	74.177	81.1699	82.8119	72.7366	76.1819	75.7633	159.136	133.934	148.473	186.399	193.55	216.547	131.214	162.039	149.152
18-059_I1	AR+/NE-	76.0602	73.5325	47.0994	64.0564	67.2509	68.7536	64.2054	65.6864	86.7892	48.5978	53.1702	31.9931	50.1694	51.2646	40.3331	46.3623	52.1586	63.8943	36.0656	42.0656	30.4193	89.2427	80.767	51.7174	91.8981	103.529	93.2568	78.7021	79.0378	127.547
18-059_J1	AR+/NE-	82.6584	79.0686	73.1239	3.46832	3.65196	1.37677	0.149981	0	0	3.16835	3.23529	1.18286	0.056243	0	0	0	0	0	0	0	0	103.693	102.598	92.6895	4.29321	4.68137	1.49312	0.168729	0	0
18-059_J1	AR+/NE-	96.5517	97.4359		87.1473	97.7564		77.116	86.5385		86.2069	96.1538		76.1756	85.8974		74.9216	86.3782		74.2947	85.7372		214.734	211.859		223.824	253.526		152.351	161.378
18-064_BB3	AR+/NE-	87.1043	90.8557	84.7191	60.3751	73.4899	77.0787	61.6647	81.7114	88.9888	56.1547	69.4631	68.5393	56.3892	75.755	75.7303	51.3482	67.8691	74.8315	48.7691	64.9329	66.5169	141.383	152.265	121.798	154.279	177.349	200.225	84.9941	126.007	165.618
18-064_JJ1	AR+/NE-	96.8962	95.4182	93.3353	77.003	67.2202	71.2657	74.3901	59.4096	77.6966	76.1513	66.1439	69.5411	73.1197	57.2109	73.8381	63.8227	46.0178	63.7825	63.303	45.326	62.4671	200.794	169.142	164.163	149.358	133.256	152.032	109.528	79.428	123.327
18-077_LL2	AR+/NE-	94.8866	24.5192	44.6809	84.4552	82.6923	82.1513	23.3172	53.4856	71.0165	81.8148	23.9183	42.5296	22.3131	19.1106	34.3026	21.7367	49.0385	58.6052	21.1975	18.8702	33.0024	162.347	26.8029	48.6288	183.637	194.351	180.26	24.3957	82.6923	91.3712
18-078_P1	AR+/NE-	98.1212	97.58	97.0759	22.4676	5.68381	3.79692	89.8702	89.9697	88.7547	22.2158	5.54052	3.62235	89.2892	89.4921	88.0564	21.4604	5.44499	3.75327	21.2473	5.31762	3.5787	205.501	186.642	180.172	34.8828	7.10078	5.26622	164.885	167.346	152.735
18-078_R2	AR+/NE-	98.9047	97.9979	98.7701	1.12887	0.15401	1.13623	2.89482	0.106622	1.8742	1.11769	0.15401	1.13623	2.88365	0.106622	1.8742	0.190008	0	0.91367	0.178831	0	0.91367	240.036	226.3	243.622	1.67654	0.15401	1.30022	3.00659	0.106622	1.9679
18-078_FF6	AR+/NE-	92.1415	94.6043	93.8308	92.4034	91.5827	90.199	97.3805	96.259	96.592	86.3785	90.1439	88.1592	90.2423	93.4532	92.8607	91.814	91.223	89.9502	85.8546	89.7842	87.9851	139.293	152.59	153.856	199.869	202.59	205.647	228.487	168.921	211.816
18-078_GG1	AR+/NE-	95.6314	98.4505		20.7783	27.8903		89.6109	96.1263		20.3744	27.4732		88.1791	95.1728		20.4112	27.652		20.0441	27.2348		171.402	223.361		29.3319	45.7688		196.88	226.698
18-082_K1	AR+/NE-	23.4539	29.6215	15.9485	79.7774	88.0989	83.439	51.1021	64.9748	63.2235	16.9912	26.4712	11.8927	6.82645	15.5108	7.39332	47.7851	63.2903	60.2239	6.22726	15.2046	7.05534	24.9091	31.8092	16.4766	146.694	192.321	166.582	68.4357	90.0678	81.0097
18-082_M1	AR+/NE-	6.87064	17.211	15.0809	80.9447	82.6422	78.2732	88.1106	77.1376	72.1102	3.3548	11.1193	7.35586	4.21363	11.3028	8.3783	76.6237	70.0183	62.4539	2.73752	8.99083	5.6518	7.03167	17.6147	15.7342	159.877	172.44	145.271	153.972	111.193	96.1375
18-082_DD1	AR+/NE-	93.0713	85.7143	86.9003	88.2745	71.5971	78.8903	71.0193	46.4391	59.0321	85.8761	66.2453	72.0484	70.02	42.4357	54.4848	70.0866	39.4016	51.8982	69.2205	37.2103	48.3938	170.42	132.912	143.471	203.331	138.18	165.165	97.4017	57.0164	73.0914
18-082_GG1	AR+/NE-	89.3759	80.8342	93.0713	85.8055	77.5902	88.2745	26.4441	13.1744	71.0193	78.7518	64.482	85.8761	25.1379	11.2215	70.02	25.9507	11.9497	70.0866	24.7896	10.2946	69.2205	141.684	111.685	170.42	187.808	164.581	203.331	28.8824	13.7372	97.4017
18-087_H1	AR+/NE-	83.6325	89.771	91.2204	87.4751	83.8041	91.9344	71.4799	70.6	84.6093	76.918	78.0378	85.1911	62.0928	65.2515	77.7734	67.0788	64.1651	79.1749	59.1411	60.0368	73.3439	99.9601	116.43	108.304	158.423	131.723	166.455	107.113	102.892	154.158
18-087_AA3	AR+/NE-	55.7565	43.559	48.8874	64.4967	81.3319	90.762	47.7999	95.0328	98.9211	38.5775	40.393	46.4599	30.3797	42.8493	48.5502	42.1338	80.786	90.6271	26.6426	40.2838	46.4599	63.5925	45.0328	52.9332	103.617	157.151	196.966	68.1736	228.384	266.689
18-087_CC1	AR+/NE+	60.452	69.9304	58.2532	25.7533	68.7239	72.9167	43.032	83.2019	89.0625	16.5725	53.9211	49.1587	25.8475	59.8144	54.6875	21.7985	66.6821	72.7163	14.0301	52.1578	49.0785	90.2542	101.206	71.1538	40.0188	128.538	135.096	62.4294	167.703	203.165
18-112_H2	AR+/NE-	90.7977	12.0301		92.5064	96.2406		91.8785	97.3684		85.5996	11.8421		84.9614	12.0301		90.983	95.4887		84.282	11.8421		123.736	13.3459		220.916	254.511		224.591	264.85
18-112_CC1	AR+/NE-	8.91089	9.06929	24.4279	100	95.7983	93.9359	98.0198	65.9743	48.2265	8.91089	8.00698	22.0824	7.92079	6.13604	10.8696	98.0198	65.134	46.968	7.92079	5.97748	10.5263	8.91089	9.54495	26.9451	268.317	243.523	242.62	241.584	112.209	78.2609
18-112_GG6	AR+/NE-	44.9272	36.9583	44.6506	84.6934	84.5462	92.249	76.1138	80.278	88.0437	39.8765	31.1038	41.2492	35.1345	29.3868	38.4869	74.2832	77.7433	86.6007	34.4288	28.1766	37.7036	47.8606	39.8201	51.4121	202.757	201.096	222.428	139.016	165.838	191.507
18-115_H2	AR+/NE-	74.9086	60.6664	81.2613	0.036576	2.29338	0.181488	84.071	81.826	85.0272	0	0.735612	0.181488	64.9232	49.3726	69.147	0.036576	2.27174	0.181488	0	0.713977	0.181488	82.6262	68.0009	98.0036	0.036576	2.37992	0.22686	154.06	180.744	171.416
18-115_EE4	AR+/NE-	7.87293	9.3633	41.0577	16.5746	5.24345	3.75	95.9945	96.6292	97.9808	2.07182	0.374532	0.769231	7.18232	8.86392	40.8654	16.5746	5.24345	3.75	2.07182	0.374532	0.769231	8.01105	9.86267	43.1731	18.232	5.61798	3.94231	222.79	228.09	228.462
18-123_H1	AR+/NE+	94.6178	91.9457	93.7931	1.23176	1.26976	0.114943	84.4156	86.3812	85.665	1.13804	1.09548	0.114943	81.2291	82.4723	82.3317	1.23176	1.26976	0.114943	1.13804	1.09548	0.114943	156.165	139.338	135.944	1.23176	1.26976	0.114943	168.148	171.704	162.447
18-123_J1	AR+/NE+	91.4304	96.9055	90.6155	0.777148	0.570033	3.961	89.1619	95.2769	92.8093	0.714136	0.570033	3.29068	86.3054	94.0554	88.1779	0.777148	0.570033	3.961	0.714136	0.570033	3.29068	127.557	164.088	128.702	0.777148	0.570033	3.961	204.621	237.622	238.026
18-123_EE6	AR+/NE+	0	3.24324	56.4103	15	18.1081	11.6809	80	72.973	88.604	0	2.97297	8.68946	0	2.97297	55.698	15	18.1081	11.6809	0	2.97297	8.68946	0	3.24324	73.5043	20	20.8108	12.963	175	160	213.675
19-026_H1	AR+/NE-	80.7826	83.7395	72.29	77.1563	76.6127	35.7442	26.511	33.6473	9.63751	68.3876	69.957	34.4894	24.5646	31.7428	9.28895	24.4622	32.7667	7.61589	23.0895	31.2308	7.44162	86.4372	88.6955	90.1359	130.793	133.156	55.6291	31.7968	38.0913	10.8052
19-026_M3	AR+/NE-	90.3304	92.9394	92.414	95.9826	96.2457	97.8146	40.3304	67.3208	65.9633	87.9652	89.9957	90.7561	37.5652	64.1425	62.9239	39.913	66.6596	65.7373	37.2174	63.5026	62.6978	113.2	114.654	111.002	210.852	206.101	224.692	45.7739	78.1783	84.1748
19-026_MM3	AR+/NE-	74.4709	74.2782	75.3247	53.4392	66.4042	86.6883	78.4392	95.0131	88.6364	46.4286	56.4304	68.5065	62.1693	72.4409	68.8312	48.9418	64.5669	82.7922	43.6508	55.1181	65.5844	94.0476	91.6011	89.2857	91.0053	126.509	177.922	129.762	167.717	201.623
19-028_I2	AR+/NE-	0.437445	0.60241	0.575816	1.95392	1.58133	1.77543	88.8597	89.439	87.8599	0.029163	0.037651	0.023992	0.320793	0.583584	0.527831	1.80811	1.28012	1.46353	0.029163	0.037651	0.023992	0.437445	0.60241	0.575816	2.07057	1.97666	2.68714	170.02	172.835	158.853
19-028_II1	AR+/NE-	23.1515	47.9167	22.8856	48.2415	25	37.3845	95.6245	100	88.9126	6.34173	6.25	8.24449	22.9022	47.9167	21.7484	47.4938	25	36.6738	6.31404	6.25	8.17342	24.1207	47.9167	23.6674	96.3445	25	62.6155	213.625	287.5	192.751
19-029_H3	AR-/NE-	52.2614	17.6399	20.2872	90.9938	96.2054	94.0535	92.1417	91.411	87.4151	49.8676	17.2991	19.9282	48.5431	16.322	18.6554	87.9231	90.7218	87.141	47.8368	16.2766	18.6292	55.5774	17.6627	20.8094	189.424	212.952	219.178	182.576	168.999	148.805
19-029_I2	AR+/NE-	20.0362	18.5646	9.18752	93.9198	94.2087	97.9602	80.8774	75.3302	45.8176	17.4136	16.3022	8.72472	14.3183	12.4811	5.17655	79.1211	72.8513	45.7833	13.704	11.6151	5.15941	21.3751	20.6322	9.73603	207.269	217.136	248.149	123.895	123.836	59.5989
19-029_NN6	AR+/NE-	24.4326	30.3691	36.6667	95.7276	90.604	92.9412	96.1282	88.7584	90.1961	23.765	29.8658	36.2745	23.8985	29.3624	35.8824	94.9266	86.9128	88.4314	23.765	29.1946	35.8824	24.5661	30.5369	37.451	221.228	217.282	204.314	216.555	167.45	152.745
19-045_H1	AR-/NE+	36.1145	44.2236	56.1296	18.7827	20.1535	12.3514	9.37525	12.5074	14.5872	13.2447	15.804	10.1825	7.56147	10.3621	12.0834	7.42443	11.11	9.22794	6.11044	9.39776	7.95512	36.5659	44.6566	58.1058	19.8227	23.086	13.6158	9.39944	12.6648	15.2654
19-045_O1	AR+/NE+	8.3983	9.3317	22.9161	12.3671	3.38223	1.42895	41.708	3.54523	2.93729	0.903614	1.01875	0.820323	3.20695	1.22249	1.93173	11.6584	1.67074	1.03202	0.850461	0.651997	0.714475	8.46917	9.37245	23.1278	13.8909	3.46373	1.45541	43.6038	3.54523	2.93729
19-048_I4	AR-/NE+	35.9803	19.0229	40.0053	11.8619	23.2328	29.6677	0.54254	7.01663	7.38397	5.20345	8.21206	18.2226	0.369914	3.9501	4.61498	0.468557	5.97713	6.35548	0.320592	3.37838	4.32489	39.1862	19.3347	41.6139	12.6757	25.5198	33.9662	0.54254	7.01663	7.54219
19-048_J7	AR+/NE+	92.6169	83.6219		4.00759	8.21433		87.4463	88.7527		3.91909	7.83521		82.8571	75.4707		3.72946	7.64565		3.66624	7.31707		110.114	92.6324		4.57649	9.71819		140.645	145.861
19-048_NN5	AR+/NE-	60.0846	38.3784	51.8081	0.507757	1.8018	8.44923	89.055	93.6937	94.854	0.282087	1.02102	6.67594	57.4048	37.4174	50.8345	0.507757	1.74174	8.44923	0.282087	1.02102	6.67594	62.9619	38.9189	53.6509	0.507757	1.86186	8.48401	204.795	248.468	233.449
19-050_I1	AR+/NE-	20.8105	9.54817	28.4076	0.438116	1.70503	10.1911	76.2322	80.3069	86.6242	0	0.767263	3.3121	17.7437	6.39386	25.7325	0.328587	0.767263	9.80892	0	0	3.18471	21.0296	9.88917	28.535	0.438116	2.21654	10.5732	146.112	152.515	178.471
19-050_AA4	AR+/NE-	53.7517	72.6292	73.4295	7.50341	6.96534	17.1988	81.5825	88.4238	93.5118	5.27513	5.62459	14.6241	48.2947	65.206	71.0608	7.32151	6.70373	17.1301	5.22965	5.36298	14.5898	66.8031	98.6266	98.2149	9.86812	7.94637	21.7645	154.798	162.459	190.594
19-050_BB1	AR+/NE-	23.1227	24.4066	54.1542	61.5385	56.0681	75.3754	97.7106	95.0739	74.0741	15.6136	12.8527	40.8408	22.848	24.1827	36.8368	61.0806	55.262	61.3614	15.4762	12.7631	29.6296	24.3132	25.7501	76.2763	106.41	89.7	149.449	232.784	213.121	150.45
20-008_J1	AR-/NE+	1.60776	8.38135	2.05091	82.106	73.8214	70.72	43.569	25.3798	32.5091	0.785469	6.41697	1.10546	0.552283	3.62755	0.727273	41.7403	24.5678	30.7055	0.527737	3.53588	0.712727	1.6323	8.45993	2.05091	164.445	140.623	131.695	48.92	26.2965	34.1527
20-008_K1	AR+/NE-	59.2155	34.1647		7.95887	5.3753		36.1005	23.4383		6.131	2.73608		22.3153	7.9661		3.9604	3.41404		3.00838	1.69491		59.9772	34.2857		9.40594	5.42373		38.0046	24.4552
20-008_BB3	AR-/NE+	3.3389	17.8378	39.0476	10.6845	57.8378	25.7143	79.9666	84.1441	88.5714	0.66778	12.4324	17.1429	2.50417	16.7568	36.1905	10.0167	55.6757	23.8095	0.500835	12.2523	15.2381	3.3389	17.8378	39.0476	12.8548	66.4865	30.4762	94.3239	106.126	126.667
20-008_NN1	AR-/NE+	2.16272	1.05793	0	28.1497	16.3371	7.91733	99.2448	98.231	93.2761	0.755235	0.22546	0	2.12839	1.0059	0	28.1497	16.3198	7.91733	0.755235	0.22546	0	2.19705	1.07527	0	29.1795	17.8807	8.1793	266.838	225.356	175.637
