## Supplementary material for "Genotoxic antibody-drug conjugates combined with Bcl-xL inhibitors enhance therapeutic efficacy in metastatic castration-resistant prostate cancer": Table S4

### Sheet: Sheet1
	Microtubule	Auristatins	MMAE	Dolastatin 10	PF-06380101			1	2	3	4	5	6	7	8	9	10	11	12	13	14	15	16	17	18	19	20	21	22	23	24
	disrupting	Paclitaxel	10-Deacetyl-7-xylosyl paclitaxel				A
	drugs	Maytansinoids	Mertansine	DM4	Ansamitocin P-3		B		1	2	3	4	5	6	7	8	9	10	11	12	13	14	15	16	17	18	19	20	21	22
		KSP inhibitors	Ispinesib				C		23	1	2	3	4	5	6	7	8	9	10	11	12	13	14	15	16	17	18	19	20	21
	DNA	Pyrrolobenzodiazepines	SG3199	SJG-136			D		22	23	1	2	3	4	5	6	7	8	9	10	11	12	13	14	15	16	17	18	19	20
	damaging	Doxorubicins	PNU-159682	Daunorubicin (hydrochloride)			E		21	22	23	1	2	3	4	5	6	7	8	9	10	11	12	13	14	15	16	17	18	19
	drugs	Duocarmycins	Duocarmycin TM				F		20	21	22	23	1	2	3	4	5	6	7	8	9	10	11	12	13	14	15	16	17	18
		Camptothecin and analogues	Camptothecin	SN-38	DXd		G		19	20	21	22	23	1	2	3	4	5	6	7	8	9	10	11	12	13	14	15	16	17
		Calicheamicin	Calicheamicin				H		18	19	20	21	22	23	DMSO	DMSO	Staur	Staur	1-4	1-5	1-6	1-8	1-11	1-12	1-13	1-17	1-19	1-21	1-22	1-23
	Innovative	Bcl-xl Inhibitors	A-1331852				I		4-5	4-6	4-8	4-11	4-12	4-13	4-17	4-19	4-21	4-22	4-23	5-6	5-8	5-11	5-12	5-13	5-17	5-19	5-21	5-22	5-23	6-8
	drugs	Thailanstatins	Thailanstatin A				J		6-11	6-12	6-13	6-17	6-19	6-21	6-22	6-23	8-11	8-12	8-13	8-17	8-19	8-21	8-22	8-23	11-12	11-13	11-17	11-19	11-21	11-22
		Amatoxins	𝛼-Amanitin	𝛽-Amanitin			K		11-23	12-13	12-17	12-19	12-21	12-22	12-23	13-17	13-19	13-21	13-22	13-23	17-19	17-21	17-22	17-23	19-21	19-22	19-23	21-22	21-23	22-23
		NAMPT Inhibitors	FK-866	CHS-828			L		DMSO	DMSO	DMSO	DMSO	DMSO	Staur	Staur	Staur	Staur	Staur	1-4	1-5	1-6	1-8	1-11	1-12	1-13	1-17	1-19	1-21	1-22	1-23
							M		4-5	4-6	4-8	4-11	4-12	4-13	4-17	4-19	4-21	4-22	4-23	5-6	5-8	5-11	5-12	5-13	5-17	5-19	5-21	5-22	5-23	6-8
							N		6-11	6-12	6-13	6-17	6-19	6-21	6-22	6-23	8-11	8-12	8-13	8-17	8-19	8-21	8-22	8-23	11-12	11-13	11-17	11-19	11-21	11-22
							O		11-23	12-13	12-17	12-19	12-21	12-22	12-23	13-17	13-19	13-21	13-22	13-23	17-19	17-21	17-22	17-23	19-21	19-22	19-23	21-22	21-23	22-23
							P
												C4-2B				22Rv1				LuCaP176				MSKCC EF1
												Control viability (DMSO)	1465740			Control viability (DMSO)	7913960			Control viability (DMSO)	2341800			Control viability (DMSO)	7561060
								Single drugs	Drug names	Drug concentration (uM)		Viability (Luminescence units)				Viability				Viability				Viability
								1	10-Deacetyl-7-xylosyl paclitaxel	5		822960	529760	670520		1550160	1687440	1650960		1675560	1862040	1732800		5531000	5721000	6189320
								2	PF-06380101	0.001		666480	442560	412800		1751920	1437680	1636200		1133280	678560	832520		5687280	5338680	5424400
								3	Mertansine	0.001		980080	530280	715680		2556200	2543200	2583240		1461280	1419880	1437640		6123080	6433000	6073120
								4	DM4	0.005		649200	429880	449080		1026360	1125440	1368440		573840	562240	833520		4535160	4130800	4580280
								5	Ispinesib	0.005		789400	592080	579200		1056880	1281560	1534560		1542440	1887400	2100600		4565840	4914000	4665120
								6	SG3199	0.001		15520	12840	11800		67240	46480	51640		72040	50880	63600		80360	82240	108920
								7	SJG-136	0.005		29040	12520	17000		592480	263960	580480		828880	412160	410360		145120	73440	139920
								8	PNU-159682	0.001		148320	85480	141960		856400	899000	978000		32440	26040	36000		2318760	1954080	2676400
								9	Daunorubicin (hydrochloride)	1		105520	38920	67360		606720	692640	699200		17760	26200	19800		1587560	1614880	2321840
								10	Dxd	1		81040	35200	14680		590840	707000	663360		45400	34920	44440		1331440	1549920	1689680
								11	Calicheamicin	0.001		691960	56120	403240		1267200	885640	1211960		738080	98320	208720		1573600	2022280	1743000
								12	Thailanstatin A	1		518080	629520	568920		1703720	1859640	1785960		122760	106280	100760		58800	81240	117200
								13	Duocarmycin TM	0.001		167080	45840	95480		1045440	912400	985320		38840	55880	29040		452040	222200	247160
								14	Ansamitocin P-3	5		554000	334160	469480		1027040	949320	1018280		752480	714240	672320		1348600	1092480	1587680
								15	Camptothecin	1		23480	11600	40040		921600	986320	908680		37160	55000	34200		1213400	1057080	140400
								16	Dolastatin 10	1		327360	404040	314520		1226000	1181680	1135520		840480	556440	640920		1218800	1268960	687840
								17	A-1331852	5		152960	36840	38120		1028080	881200	841680		111080	91440	110200		37440	36240	33120
								18	α-Amanitin	0.5		39840	189440	91400		1991120	2583760	1051840		2183160	2214640	1081280		2510560	2905160	2643680
								19	β-Amanitin	0.5		341880	28160	48800		2532760	1479760	2131680		1844880	1671200	1116120		3050960	2313080	486840
								20	FK-866	0.5		311600	152280	158400		858400	708400	727760		342200	271200	188680		300160	279120	175520
								21	CHS-828	0.05		154000	195160	163360		966080	907480	995320		381360	302120	309520		334120	380760	242520
								22	SN-38	0.1		667320	51240	46760		1415000	1644600	1759200		779280	1191120	1046920		3917720	1081160	260600
								23	MMAE	0.001		430640	300960	159760		2499680	2217720	2238840		1577480	1015640	970720		2661880	3758120	2601480
								1	10-Deacetyl-7-xylosyl paclitaxel	0.5		585840	480840	422160		4039600	4893640	4550160		1806840	1693720	1464640		2144640	4626440	3417120
								2	PF-06380101	0.0001		336200	436040	246160		4610160	4571680	3989520		1491960	1709440	1625400		3109680	5018680	4026800
								3	Mertansine	0.0001		578960	644280	618280		6167160	6189440	7297840		1959480	2476800	1989840		3664120	5425200	4577560
								4	DM4	0.0005		568960	331040	236080		2594960	2942400	1918160		1683480	1535840	1181960		2644080	3908240	3961520
								5	Ispinesib	0.0005		746160	804600	926240		6438000	7462280	8958360		2206520	1977480	2264520		4432760	4770440	5114840
								6	SG3199	0.0001		226920	231360	110720		2061200	2253800	3033880		2478600	2571560	2396360		2387920	4642600	4851720
								7	SJG-136	0.0005		578880	670360	337880		3370040	3257080	3581320		2553920	2561480	2672160		3836080	5733160	5154840
								8	PNU-159682	0.0001		55440	39440	27920		108400	90360	143000		52360	52560	57520		29760	75680	93360
								9	Daunorubicin (hydrochloride)	0.1		51720	159480	35120		1379640	1942720	1489720		2828560	2872000	3168040		1798760	3518920	3075600
								10	Dxd	0.1		725520	225840	92080		1513000	1734600	1629120		1037800	1079560	1469960		1923920	2611560	1670440
								11	Calicheamicin	0.0001		545800	495160	284200		2658840	3644680	2546760		2246200	2454680	2303360		4963200	5602600	4806680
								12	Thailanstatin A	0.1		348920	463200	217880		3586440	4276240	3132960		2095520	2413440	1991680		3529440	2457840	2463920
								13	Duocarmycin TM	0.0001		564600	914640	358720		3208440	3358920	2839560		2186440	2236320	2337160		6108160	6022960	5469640
								14	Ansamitocin P-3	0.5		339240	327080	230480		1260080	1119000	1257680		745600	545160	722560		2307680	2185000	1849440
								15	Camptothecin	0.1		145080	140680	69840		1249000	1264120	1315560		2327960	1788280	2155240		4277080	5843520	4848280
								16	Dolastatin 10	0.1		457440	349200	206200		1178400	1385000	1100880		492400	682760	801080		1704360	1942360	1613640
								17	A-1331852	0.5		250400	158840	92480		1090280	1410680	5646920		472640	424200	205760		149480	134600	109400
								18	α-Amanitin	0.05		667680	585600	2226600		2338440	6247080	7379280		2519240	2817360	1985400		5655640	4369560	7202440
								19	β-Amanitin	0.05		663000	1023120	1396160		6667480	6662480	7292080		459960	2626840	568040		5518320	6438000	6973320
								20	FK-866	0.05		189880	422560	319280		726080	1074240	1061080		400280	434080	408800		330280	573680	544320
								21	CHS-828	0.005		247840	498400	516960		3285880	3865480	3477280		449200	425320	456840		1064320	1771640	1602040
								22	SN-38	0.01		1086160	1551600	1275200		1403640	1552600	1756320		2039280	2925960	2990280		8134720	8296000	7341600
								23	MMAE	0.0001		817840	711480	867840		5869160	4320200	6982000		1733960	1953240	2059160		7748760	8223000	7248080
												Control viability (DMSO)	1996456			Control viability (DMSO)	6380856			Control viability (DMSO)	2448488			Control viability (DMSO)	7429576
								Drug combinations				Viability (Luminescence units)				Viability (Luminescence units)				Viability (Luminescence units)				Viability (Luminescence units)
								1-4				704160	645000			3462040	3432400			1995160	1867560			5916920	6875320
								1-5				734080	1016160			4243440	5697280			1983680	2158760			6288760	6787760
								1-6				731600	519280			2475240	2011280			2081640	2272080			6735440	7742680
								1-8				66240	33440			127200	71320			55720	41920			367120	1304040
								1-11				583120	120880			3600800	2205680			2042800	1972120			7129360	6851200
								1-12				292680	382520			2659760	3442040			2344280	1785560			4681240	2433560
								1-13				359080	582280			1294000	2139440			577080	1618760			3878920	6748840
								1-17				229680	220520			1910240	3668720			460640	269000			102680	196880
								1-19				607880	857800			3667720	4767680			1947280	1914720			6327760	6512080
								1-21				287200	379480			3077720	4318840			442680	337880			1170000	1747400
								1-22				537920	735600			1281440	1264360			2255600	2231280			6754240	6845640
								1-23				418280	500720			1963440	3314160			1546560	1464920			4664040	6237400
								4-5				235320	370640			1378440	1875360			1083680	1740440			1907680	3815920
								4-6				95000	201080			1350320	1807320			1603760	1728800			1367880	3965760
								4-8				55640	31640			124280	68880			37040	61720			34040	1263520
								4-11				202240	101400			1784160	1781640			1805520	1462480			1172360	2697600
								4-12				106640	233160			2036800	2017480			2073800	2130040			331120	1832920
								4-13				137600	277240			1209400	2086360			433400	785720			369120	3732320
								4-17				92160	558640			1680440	3127680			307400	258240			62280	85400
								4-19				279560	403640			1731200	2307360			1107680	1608080			3383120	4872600
								4-21				300440	283680			836680	1666920			319640	250320			834000	1444480
								4-22				395880	517480			1387920	1742360			1870440	2037880			5043000	6684800
								4-23				388520	207640			3522280	2823480			1556120	1510880			5253240	6195920
								5-6				211720	169160			3016160	2452200			2493560	2177080			4919000	6644840
								5-8				28400	13840			119520	77560			43160	31920			68880	1988280
								5-11				328160	146400			3021880	2010800			2298760	1972080			5463760	5636360
								5-12				409000	260400			3713160	3095120			2295040	2011680			1985760	2337840
								5-13				310600	403960			1580680	1872800			598000	1555120			2219800	6295560
								5-17				70160	85960			4331720	6763480			240160	390640			114920	239520
								5-19				736680	910080			7006640	7251520			1732200	2573400			6645680	7052960
								5-21				273880	305000			6072800	6998120			446440	388520			1165640	1545600
								5-22				503440	665600			1515120	1441560			2946320	2861280			6653040	7960240
								5-23				449760	399600			7041560	5750800			2079800	1486200			6385120	7563080
								6-8				20200	42600			100920	70640			46640	46040			91920	322640
								6-11				199360	461440			2126240	1718720			888560	2183960			6058720	6147680
								6-12				45960	151920			461480	1563840			1009560	1944320			3193120	3211720
								6-13				305600	565520			1731280	1283680			1049240	1292200			5762640	5755720
								6-17				38720	78040			1331640	1781640			214320	477840			194880	242240
								6-19				244120	986000			1081920	2181600			1959880	2290000			7120360	7931080
								6-21				61520	149840			1282800	2080000			384440	379480			522960	1412160
								6-22				426280	508560			1832120	2037840			1969640	2515040			7379160	7617840
								6-23				701840	939600			2483160	2882400			2683320	3055400			7664040	7790800
								8-11				31640	9720			46280	23400			60400	29560			110880	1505880
								8-12				22520	31520			41920	89200			39040	67200			117960	1408200
								8-13				17440	29120			86960	56360			32080	40920			171080	652680
								8-17				2840	6200			24440	22320			10920	22800			33520	35480
								8-19				40400	35560			143400	76880			30760	34600			80760	1004040
								8-21				38200	15880			54600	46120			31160	47240			39920	188920
								8-22				37280	23320			87960	54560			55680	24680			88320	895440
								8-23				35960	4440			95400	58040			35360	48080			154920	3875520
								11-12				219200	264600			2282840	2044480			1942120	1870880			2803680	2118800
								11-13				181680	430360			1287280	1709840			525400	1401600			1560720	4680240
								11-17				16240	22920			2869160	2042200			225240	258560			72760	68560
								11-19				450480	334600			2428680	1444400			2574600	1439320			6584280	6692120
								11-21				54880	321600			1392760	1407320			295840	216560			130040	136720
								11-22				184040	376280			1710880	1567560			2304040	1489040			4591120	5667720
								11-23				213800	269320			1919440	1758840			1538840	1259120			3260320	1164640
								12-13				105160	203840			1152200	1603280			875400	937240			171640	384200
								12-17				13880	61920			2525160	2086200			93320	138120			45040	37280
								12-19				45440	128760			1957160	3496000			1359680	2049560			1646920	499080
								12-21				205680	335600			3524840	3930760			422280	479760			1041280	531920
								12-22				159960	178280			1840600	2043920			2117680	1819000			1407560	667360
								12-23				220240	257240			3506840	3618160			2065080	1882120			2508000	436280
								13-17				37760	85000			1355560	1404800			26400	118600			39280	56800
								13-19				176320	292680			1416920	1547840			290160	1149560			1421360	1647080
								13-21				25880	52520			832400	996920			108520	151680			297280	547680
								13-22				242840	279360			1053520	1044280			475760	953640			757560	1642840
								13-23				184360	373160			1396440	1379040			480160	963760			1405680	1850520
								17-19				121400	113120			6864400	6851960			242160	422400			85560	57600
								17-21				38600	19720			5744520	4939880			11040	20080			51720	47840
								17-22				64200	49640			1226720	1347960			408440	379400			111480	81240
								17-23				77160	146640			5394920	5661520			348000	374000			142840	188760
								19-21				330640	557560			6246360	5282440			375040	323880			1042600	1035120
								19-22				641800	566040			1515320	1334120			2179880	2927560			6791160	6480920
								19-23				444400	601120			7353200	6356320			1496520	1446120			6720120	6504240
								21-22				221520	87560			1123240	828520			297760	345960			729080	571960
								21-23				348320	230840			6025440	2860040			364840	380600			1129800	912400
								22-23				504200	570360			1782680	1229800			2431400	2461160			7134960	6777240
